# Single cell spatial analysis identifies regulators of brain tumor initiating cells

**DOI:** 10.1101/2022.09.13.507846

**Authors:** Reza Mirzaei, Charlotte D’Mello, Marina Liu, Ana Nikolic, Mehul Kumar, Frank Visser, Pinaki Bose, Marco Gallo, V. Wee Yong

**Author notes:** Correspondence to: V. Wee Yong, PhD, Professor, University of Calgary, 3330 Hospital Drive, Calgary, Alberta, T2N 4N1, Canada.

## Abstract

Glioblastomas (GBMs) are aggressive brain tumors with extensive intratumoral heterogeneity. Here, we used spatial transcriptomics and single-cell ATAC-seq to dissect the transcriptome of distinct anatomical regions of the tumor microenvironment. We identified numerous extracellular matrix (ECM) molecules including biglycan elevated in areas infiltrated with brain tumor-initiating cells (BTICs). Single-cell RNA sequencing showed that the ECM molecules were differentially expressed by cells including injury response versus developmental BTICs. Exogeneous biglycan or overexpression of biglycan resulted in a higher proliferation rate of BTICs, and this was associated mechanistically with LDL receptor-related protein 6 (LRP6) binding and activation of the Wnt/β-catenin pathway. Biglycan-overexpressing BTICs grew to a larger tumor mass when implanted intracranially in mice. This study points to the spatial heterogeneity of ECM molecules in the GBM microenvironment and suggests biglycan-LRP6 axis as a therapeutic target to curb GBM growth.
