## Supplementary Data 1 for "Single cell spatial analysis identifies regulators of brain tumor initiating cells"

FeatureID	FeatureName	Cluster 1 Average	Cluster 1 Log2 Fold Change	Cluster 1 P-Value	Cluster 2 Average	Cluster 2 Log2 Fold Change	Cluster 2 P-Value	Cluster 3 Average	Cluster 3 Log2 Fold Change	Cluster 3 P-Value	Cluster 4 Average	Cluster 4 Log2 Fold Change	Cluster 4 P-Value	Cluster 5 Average	Cluster 5 Log2 Fold Change	Cluster 5 P-Value	Cluster 6 Average	Cluster 6 Log2 Fold Change	Cluster 6 P-Value	Cluster 7 Average	Cluster 7 Log2 Fold Change	Cluster 7 P-Value	Cluster 8 Average	Cluster 8 Log2 Fold Change	Cluster 8 P-Value
ENSMUSG00000070570	Slc17a7	3.1876429122787746	2.69994724357614	1.6748395018540595e-55	0.25267650075454157	-3.0224022857581776	2.9670061844219452e-30	1.4082092591414357	-0.2871313955364665	1	0.5125653484596049	-1.7833124437607788	0.003314767534577098	0.2785590460555943	-2.7401487989127475	2.571039022738547e-13	0.7278236438566925	-1.290435197428415	0.005451357558384273	0.4677689488232485	-1.900202433833104	0.005975678018148136	0.2654499510739366	-2.6947630112538525	0.020621039211403284
ENSMUSG00000005583	Mef2c	1.157363344853472	2.270007660126211	3.6023456658967966e-40	0.14899296414129184	-2.375691710094829	1.2254234822136304e-19	0.4240162856856756	-0.6487401456542784	1	0.16159188696417262	-2.0626286500837008	0.0005140782732370898	0.37634542844702684	-0.8583567077695703	0.0556757747280715	0.25441936528194026	-1.4245679703982606	0.0029903442722563666	0.1842726162030979	-1.8530617492600547	0.007981190678254372	0.142934589039812	-2.1901800302968795	0.08767053760919767
ENSMUSG00000050821	Fam131a	1.1447620314792744	2.0031783358243076	6.292704067120285e-32	0.26685307010380627	-1.527399476234494	1.4274533102105978e-09	0.46879386757920605	-0.5425036301450211	1	0.21820050978601654	-1.668290289486756	0.00724890308358897	0.3890312294059154	-0.8528758348770022	0.05740021430164572	0.19985030921868285	-1.8250130154179605	6.162978313999693e-05	0.13749572132077303	-2.318783409815654	0.0006938636731164562	0.18632544642689777	-1.8544146277958087	0.18663246070831827
ENSMUSG00000032532	Cck	3.8283524087901526	1.9303805731464985	2.7752646317089627e-30	0.6193215001992504	-2.110818463607922	6.227108349856542e-17	1.4794878588903209	-0.6497032690678978	1	0.772965013440087	-1.606314052735512	0.009302127893343655	0.42550290716271993	-2.544056194054118	5.762187046134912e-12	2.845386494726992	0.3563026481942726	0.834909126598884	0.7470128364540969	-1.6411920563895785	0.019514167379500753	0.4134893468651704	-2.4772082804940267	0.03722385851074894
ENSMUSG00000053310	Nrgn	8.110352099051411	1.9178633980854398	5.3099231936459844e-30	1.1519157526147636	-2.3120749264391605	9.608274569965005e-20	3.890166655525692	-0.3275484048543096	1	1.3092030587160992	-1.9383665117064288	0.0004411868849064227	5.542637868954387	0.2264788301521179	0.8812321854897965	0.4663173881769267	-3.4735372617798568	2.4264062877168393e-14	0.6619639366680516	-2.912119208786982	1.4709576132724333e-05	0.8040070633489425	-2.608733351647395	0.024689848947493813
ENSMUSG00000053025	Sv2b	1.299770420266732	1.9132466943390303	2.527599159533232e-29	0.21709609140736738	-2.0653125534782277	1.1018541108707516e-15	0.4879842598192905	-0.6956830664825782	1	0.22334674822436598	-1.8425062863415527	0.0023960593031574634	0.36630250268790676	-1.16126191699274	0.003572092031658881	0.7143585521008239	-0.12242579315579949	1	0.23104951108542274	-1.775495501233823	0.011314489783648008	0.19398265655403057	-2.0027647771535277	0.13966178243212415
ENSMUSG00000041773	Enc1	2.1416115593720955	1.8460559857507741	9.457687897136504e-28	0.49228831995191763	-1.5916354677747822	2.0261619095768395e-10	0.8005135048720945	-0.720822817095617	1	0.5043313669582458	-1.4003648124496149	0.030748983499794616	0.9017490181609941	-0.5640738432078721	0.30738083074662387	0.5846684578206147	-1.2038859520483025	0.017352002339200125	0.3132634475452664	-2.0790512565759816	0.002293153262305256	0.2680023544496475	-2.2802418436625915	0.06526234119810849
ENSMUSG00000022421	Nptxr	2.13292521714328	1.8442897309073056	1.6051712325583634e-27	0.5100785246255047	-1.5303205226499572	1.1923891525266064e-09	1.0399364937721958	-0.3212104554114913	1	0.4024358458789267	-1.7259237025705378	0.0049068151672407604	0.34145947581008335	-2.0266491072707056	4.011259204676343e-08	1.1735890498799249	-0.13983681640836296	1	0.27640892430464686	-2.254909758785502	0.0009343127418719242	0.2960787915824677	-2.131679610593409	0.1000078511941221
ENSMUSG00000049556	Lingo1	1.248386423983597	1.8120890587895067	1.4827442469309286e-26	0.282419499193195	-1.6253791642436024	1.0619924954462027e-10	0.507174652059375	-0.6039466343443476	1	0.21922975747368642	-1.8365304586042763	0.002433481235051681	0.2917734220544365	-1.4700675692978618	9.92078817296213e-05	0.7001847713051725	-0.11842205033093828	1	0.2806613692939491	-1.4597217809073355	0.04548419421392129	0.14038218566410107	-2.431623510170266	0.044951902981440146
ENSMUSG00000026833	Olfm1	5.271753332953076	1.774412107750415	5.398783631268998e-26	1.6383666616581605	-1.135812937504547	7.52658685939244e-06	2.3722980121552024	-0.4622498766750598	1	1.2896473526503713	-1.365029111293984	0.021934120272941525	0.9498493467967798	-1.871129201468483	1.3987541347351722e-07	2.165045016535731	-0.6089576470822746	0.4911864756439584	0.9369553793095977	-1.818235613881982	0.0081899481840769	0.6406532473034431	-2.349340625501177	0.05232299058233209
ENSMUSG00000007944	Ttc9b	1.2450831670796811	1.750567287339738	6.838657939345886e-25	0.35969570074408885	-1.2586652010352808	7.235477734879885e-07	0.5665734851834459	-0.4503161453294917	1	0.2665751511065013	-1.563370397891038	0.012897045240803684	0.48946048699711636	-0.6966991878736044	0.14158270007248308	0.2955233295893289	-1.4366707730678279	0.002560671778330631	0.19277750618170242	-2.0174105644203424	0.0033945836600317906	0.18122063967547594	-2.079838224573661	0.11440231557553104
ENSMUSG00000039195	1110008P14Rik	1.7972164414267973	1.5464933942068453	7.12733371256997e-20	0.6782515531805076	-0.8929151172122396	0.0007535851638660055	0.7319763897289358	-0.6777745126877905	1	0.49815588083222645	-1.2442698107004826	0.06499871394469461	0.6147327714661407	-0.9721012258907809	0.01451077627488663	0.5393123592745307	-1.1478361931071004	0.02684357874830916	0.5428954769675884	-1.105029069372584	0.16772643900857948	0.40583213673803764	-1.5112668469613062	0.36081709163100756
ENSMUSG00000025889	Snca	1.460528922923969	1.5447971445487545	9.393825205951783e-20	0.47394217138228095	-1.137569181964314	8.510092099418666e-06	0.5528660621548142	-0.7873702903517991	1	0.3767046536871795	-1.3500988636593816	0.04002308858744333	0.7727767084122938	-0.2962468305354267	0.8219231655521532	0.4174178444319298	-1.220761990084914	0.015605032929845193	0.31042848421906494	-1.617842210876029	0.022337821956885606	0.2322687071896945	-2.0141422928159436	0.13227057247321478
ENSMUSG00000028266	Lmo4	1.048600552720836	1.5117548832976606	7.667490791598479e-19	0.246561117897996	-1.655895000319196	9.196840728915693e-11	0.49438105723265197	-0.4675787829552208	1	0.28613085717222925	-1.2758746092894522	0.058626211857479106	0.5486608914719295	-0.3242819470409284	0.7816645345804405	0.26434101183889613	-1.4167272463879588	0.0031164773307615834	0.6392842300584396	-0.075611160802866	1	0.33691724559384256	-1.006448055619972	0.77288447490018
ENSMUSG00000020431	Adcy1	1.0221744974895093	1.4421762502847364	3.439880120954103e-17	0.22487930595206174	-1.7818009842514284	3.889753736097254e-12	0.7822369408339188	0.24934315130235019	1	0.29848182942426793	-1.1978165006978179	0.08352549063187266	0.3245450745315653	-1.1179646658495443	0.005686013789017395	0.6952239480266946	0.0684608144336426	1	0.26365158933674004	-1.365157707609299	0.06840546330024753	0.1250677654098355	-2.4121587638311	0.04957114152728938
ENSMUSG00000033161	Atp1a1	2.407217883016587	1.4279104879051248	3.701091285795343e-17	0.677695609284458	-1.4029802096764485	2.214730870177788e-08	1.0207461015321113	-0.6554302732086001	1	0.9530833587823175	-0.7539532270950654	0.32488131002953036	1.1237505349415435	-0.5317150597981762	0.3611501801876637	0.5378949811949656	-1.6242763774637075	0.0003946007731217578	1.0461014673683557	-0.607442771293279	0.6355646346086952	2.294610634764125	0.5577205904380168	0.6403112114256456
ENSMUSG00000024736	Tmem132a	1.0249883830002524	1.4189630998733358	9.668986872210262e-17	0.32578312308506346	-1.2130623387673025	1.9672244269248336e-06	0.44960347533912154	-0.6058818611962525	1	0.251136435791453	-1.4631173925981447	0.023064766018507432	0.5174749641146619	-0.41157463810858397	0.6002925320912015	0.4464740950630149	-0.626156011735306	0.533927937676963	0.22537958443301973	-1.6047720675343284	0.024747313338130232	0.46198501100367806	-0.5437990802693095	1
ENSMUSG00000040479	Dgkz	1.1590761447295763	1.3945795590469254	2.851596247114276e-16	0.363587308016436	-1.2426943849077499	9.925137493288095e-07	0.7283210769213005	-0.0702646880326333	1	0.36847067218582036	-1.0884552414801396	0.12942293154676132	0.4307886575622568	-0.8940910628691876	0.04043742707538884	0.5967161714969184	-0.3795413065062243	0.9560396651722327	0.32035085586077017	-1.2804849848593496	0.09165688658204779	0.22971630381398359	-1.7410294331047882	0.23652588920702788
ENSMUSG00000024617	Camk2a	2.2009478407942873	1.3814393834690988	5.154314979210129e-16	0.4653250409935122	-1.8646180531243082	1.245516272732962e-13	2.465508488749898	0.8282096141382176	1	0.6062268880375649	-1.3062310947213294	0.05042696842015508	1.1337934607006637	-0.3936998337479076	0.6343823760894672	0.7568798944877776	-0.996926264792529	0.05657521552070713	0.2863312959463521	-2.3836162622181774	0.00045029835520533657	0.31905042196386607	-2.203415578764631	0.08288868099317886
ENSMUSG00000046093	Hpcal4	1.5779780572854207	1.345831034817473	2.9693838420880488e-15	0.5590015874778692	-1.0657081772463268	3.5566570292178374e-05	1.32230940816201	0.3567762129915104	1	0.40449434125426653	-1.4227526320964627	0.02804044262237946	0.8108341112889595	-0.40992598704588123	0.6010008037074378	0.44576540602323234	-1.3024237360939688	0.008235761577935301	0.18569009786619864	-2.537181857057446	0.00018787511486409922	0.2603451443225147	-2.024798076351237	0.1299730196404713
ENSMUSG00000056486	Chn1	2.8660035641160078	1.323944441928748	6.161096530645557e-15	0.7677585204444927	-1.5175451972298983	1.2323006398357624e-09	1.35977636444027	-0.5216681134236453	1	0.6926836938018355	-1.5181928356518721	0.015554592025071723	2.5054456893804877	0.4387025894961962	0.4099263082927117	0.9808256310590676	-1.0239827873789082	0.04491231512176718	0.43091442558262893	-2.194336474372304	0.0011630460057382834	0.4313561704951469	-2.1707461024620205	0.08628667191548142
ENSMUSG00000027350	Chgb	1.838813009846478	1.2704925962631979	9.769062627363814e-14	0.8920119812115774	-0.5777011208279672	0.06111690776348581	0.9540366427927701	-0.4049480071614783	1	0.5547645036540704	-1.2089555287968101	0.07610189561692234	0.7526908568940537	-0.7899387230189738	0.06962945669028167	0.7582972725673428	-0.761138970521677	0.2446133747359968	0.37563264072169955	-1.7649710900785414	0.011174632960958582	0.3037360017096005	-2.050244739582846	0.11988758629473456
ENSMUSG00000067889	Sptbn2	1.509710747937827	1.2390370967894082	4.1918526687201627e-13	0.4450330887877019	-1.3979122390953802	2.6266260036896353e-08	1.2409786981921282	0.2882661132420402	1	0.4147868181309654	-1.3571372942471684	0.03857471642192034	1.0465785791083049	0.0264194010888079	1	0.5641164756669204	-0.9208187162233877	0.1306054557065277	0.2990886309142589	-1.8191806064629008	0.008666726579299455	0.22205909368685078	-2.2247970199733405	0.07656068144722944
ENSMUSG00000022454	Nell2	1.0154456408333845	1.2263504573325916	9.890808350537968e-13	0.31522018906012117	-1.32059292052416	1.8198034152024497e-07	0.4861566034154729	-0.5407030922188091	1	0.2706921418571809	-1.4042106590741958	0.03137495284634968	0.4915747871569311	-0.5459394335850501	0.3432561925790948	0.7994012368747314	0.22140517407565552	1	0.4691864304863492	-0.5823902217132225	0.6678599864954048	0.1250677654098355	-2.4737034673947793	0.04040289071454285
ENSMUSG00000059456	Ptk2b	1.1295915182909202	1.2059916452757984	2.4598010360658383e-12	0.22070972673168976	-2.0470412379659404	1.7000197929861371e-15	0.6113510670769763	-0.363488762403943	1	0.31392054473931624	-1.350806035686929	0.04103456193767705	1.213079716693717	0.7406830608491664	0.03299726749884942	0.4018266855567134	-1.0060042811366148	0.07822803547406083	0.2593991443474378	-1.6140340331984664	0.023662303495073186	0.29097398483104586	-1.4267340673737632	0.4246282778533678
ENSMUSG00000048644	Ctxn1	1.627404567995865	1.1721594732011886	7.860896884962314e-12	0.5462148778687285	-1.2178193593178714	1.5161122845190741e-06	0.8133070996988174	-0.4968504234356317	1	0.5228578253363038	-1.1506266338969104	0.09667443339308504	1.6650113758541216	0.6434592371647831	0.08826690933720831	0.22536311465085515	-2.4134331483094424	5.6459993982539106e-08	0.3586228607644905	-1.688440740745515	0.01585544935815007	0.46708981775509995	-1.2860496081212118	0.5268158696302674
ENSMUSG00000019831	Wasf1	1.0437068387891086	1.1401431830716338	4.074035205238128e-11	0.3569159812638409	-1.2002204106044083	2.6016247591181136e-06	0.4706215239830236	-0.6622881613495235	1	0.37155841524883004	-1.0092287400433122	0.1768795228854384	0.9028061682409014	0.34879042035652214	0.6274915417194601	0.4096222649943216	-0.8823470814669838	0.16668932901921632	0.31893337419766943	-1.2207389636284414	0.11580255506878594	0.23992591731682728	-1.6129722387628715	0.30158828821595884
ENSMUSG00000030774	Pak1	1.2831317928988597	1.1271971351749397	5.6832774270400926e-11	0.6410033121451847	-0.5864554056956874	0.05574301632842373	0.6204893490960641	-0.5627038773140012	1	0.6679817492977582	-0.44883056067637495	0.8203637851363328	0.4323743826821179	-1.1395509561250847	0.0042484543867444425	0.7632580958458207	-0.25433869165054535	1	0.3940599023420093	-1.2193474528030803	0.11419878828535064	0.2654499510739366	-1.7722344372778827	0.22145519066844957
ENSMUSG00000037126	Psd	1.5587702301033917	1.1265698496828358	5.767402829796972e-11	0.541211382804282	-1.1817113928545613	3.3958952868281005e-06	1.491367625515135	0.4825366950998392	1	0.45595672563776096	-1.305483018126943	0.05007064558949223	1.352623527241491	0.3481893545707977	0.62347360280353	0.24874985296367974	-2.2223620615929685	6.022053147106136e-07	0.20269987782340768	-2.4687742566895223	0.0002745985390039207	0.2782119679524912	-1.9873409324168085	0.14110667538714927
ENSMUSG00000027797	Dclk1	1.5553446303511826	1.1062304618696701	1.2878778977085433e-10	0.6665767313634661	-0.8493865067625801	0.0015317232471760876	0.9010346070820607	-0.298343097751012	1	0.41890380888164497	-1.4344174030097068	0.02573704609413928	1.1993367656549212	0.14611493880607174	1	0.5889205920593101	-0.9499120386888118	0.10793914032828164	0.327438264176274	-1.7785288225179499	0.01048338858597043	0.37775569960521743	-1.5509146795294255	0.3355433461525919
ENSMUSG00000046447	Camk2n1	7.516377570588029	1.0968063663297407	1.470403147274003e-10	2.405291266258579	-1.3239857393183325	1.216321930014522e-07	5.390672563059915	0.02275363690325749	1	2.9055662222920975	-0.9065124376701537	0.18809760501057127	5.711253306699613	0.11785168033431459	1	4.130948412892562	-0.3889554924575833	0.8811577915488656	1.0758685822934715	-2.348277918690528	0.00045817163927209517	1.5237848152994244	-1.8240872674985171	0.19113309164073122
ENSMUSG00000040659	Efhd2	1.1491663740178288	1.0969494060971217	2.1210602353678112e-10	0.5581676716337948	-0.6461565703923573	0.028128658029576405	0.6451627105476012	-0.3489165386549055	1	0.4055235889419364	-1.0386440095399632	0.1566524700791178	0.256887469417493	-1.7670391006009232	1.9013134541262318e-06	0.9872038324171107	0.3092470225877563	0.9321326117488952	0.4039822739837146	-1.0321112726335804	0.21588445717913998	0.34202205234526445	-1.2576219169677687	0.5549943139848326
ENSMUSG00000035864	Syt1	3.0977209187832884	1.07653107215925	3.4481698519638205e-10	1.5438561993297293	-0.6122075736534535	0.039877542237910575	1.56264622526402	-0.5195834979577314	1	0.9551418541576573	-1.2480447041159848	0.04117925858549969	1.5999966459398178	-0.5036873806101533	0.41086081697741794	2.057324282488781	-0.10421947340547666	1	0.6321968217429359	-1.8378461801849548	0.0074072343802265555	0.5436619190264278	-2.0364860392633384	0.12009622367105392
ENSMUSG00000045763	Basp1	2.7722889423234327	1.0719726105581504	4.235338542475764e-10	1.636420858021987	-0.3266915224024304	0.4646968323917025	1.7435842092419593	-0.1873107940535753	1	0.8800067729577554	-1.2067002917789178	0.07527580489881117	0.736833605695443	-1.5194835421643198	2.435638527268285e-05	1.7618009528994525	-0.17438112576192955	1	0.7980421763257239	-1.3373313244532186	0.07103586161329827	0.45177539750083434	-2.144333291846512	0.09118909132348094
ENSMUSG00000028782	Adgrb2	1.0543506665906153	1.0704184825570606	6.240236507898787e-10	0.45615196670869385	-0.848574805930951	0.0016202829128621034	0.7027338872678547	-0.0982819106591658	1	0.3190667831776657	-1.2749402629982267	0.058318528762033396	0.7495194066543316	0.00013367710125122834	1	0.4308829361877985	-0.8479692137209545	0.20184480780581854	0.31609841087146795	-1.274474745076509	0.09394983400077302	0.21184948018400707	-1.8319777700785576	0.19478449916316554
ENSMUSG00000059213	Ddn	1.5385836601350171	1.0671797357027935	6.854039030359424e-10	0.3538582898355681	-1.8505251356759767	1.8864943714797486e-13	1.7042895965598814	0.6902620445563081	1	0.5146238438349446	-1.1299727101807833	0.10901207123353039	1.6443969492959276	0.6730595397480895	0.06724087829962083	0.2600888776002007	-2.1599994622297887	1.305465790368888e-06	0.2140397311282137	-2.3931034913097067	0.0004314934699981345	0.3113932118367333	-1.8281504265315554	0.19755568235940105
ENSMUSG00000027273	Snap25	10.83394858775416	1.0505072613788284	8.698403610292677e-10	5.654505366720445	-0.5460773132522796	0.08158493127921737	5.21338989188961	-0.6012203189786431	1	3.0064324956837467	-1.4143692826545375	0.015971553081890896	4.896190595091024	-0.7216604605674553	0.11100524970658697	8.574428692329233	0.1595991860614947	1	2.347349634094847	-1.7626456275338873	0.00493956922451184	1.6616145975878145	-2.246153079191302	0.06766994041678916
ENSMUSG00000051359	Ncald	1.429698525154088	1.055681966411425	9.724326709308663e-10	0.7141099344757066	-0.6172081265214124	0.03900203811201077	0.8041688176797296	-0.3624334018597259	1	0.6268118417909626	-0.7329343653560492	0.4356230680750989	0.34568807612971286	-1.6663443816551033	7.094871441553906e-06	1.1062635911005814	0.12687949514851085	1	0.7115757948765781	-0.5364913071513417	0.7251095739411255	0.37265089285379555	-1.466848574196454	0.38872298442617
ENSMUSG00000019194	Scn1b	2.39424954109751	1.0471878541903734	1.1661069819550619e-09	1.1894419655981114	-0.6301202981744056	0.03249953181563699	1.4712634050731417	-0.23223268620059245	1	0.7513508119990192	-1.232764689925392	0.06726747982079495	0.9022775932009478	-1.0011372475940195	0.010814676087646708	1.8539305280711857	0.12419564776802072	1	0.8008771396519254	-1.126372745594117	0.1571257807728859	0.38796531310806115	-2.160467890074641	0.08816094095299176
ENSMUSG00000037855	Zfp365	1.1085485483844935	1.0081599343093703	6.722100684416308e-09	0.34663101918692335	-1.395802346259042	3.093430086736972e-08	0.9019484352839695	0.18313278309664907	1	0.45801522101310077	-0.8389100320577005	0.3160534572086266	0.9049204684007162	0.19799560918950188	0.928691177138002	0.6413635810032198	-0.3439059098910278	0.9510253117423411	0.229632029422322	-1.8363799587080236	0.008378079205924161	0.22461149706256173	-1.8442700918948323	0.19083689701206796
ENSMUSG00000033953	Ppp3r1	2.0476522518829343	0.9842254669570307	1.3103714672054849e-08	0.833359900178345	-0.9852923464190728	0.000144883368434801	1.1459405651936148	-0.39888227335409554	1	0.5444720267773715	-1.5006160190902196	0.017325590956664055	2.054042605260037	0.5287040051447188	0.23241563393698764	0.883026543569074	-0.801933272078492	0.1954823748187288	0.4493416872029387	-1.7657784896540705	0.010822767440568197	0.4747470278822327	-1.6663161420746908	0.2700350766989579
ENSMUSG00000025372	Baiap2	1.017158440709489	0.9816887142113403	1.9514507296037133e-08	0.25351041659861595	-1.7605253732331463	2.919596581124699e-12	0.5135714494727365	-0.5538022961243834	1	0.269662894169511	-1.5032312506730923	0.018616504733262807	1.6396397739363444	1.3660292646899888	2.710708031755628e-07	0.09212957517173323	-3.0981420096882384	1.4790145659004507e-11	0.17293276289829188	-2.1315702846395883	0.0019236819007449747	0.23737351394111636	-1.6501444371704035	0.28762529245642454
ENSMUSG00000038619	Ensa	1.1517355738319857	0.9723294376581345	2.4066460996505288e-08	0.5876326981244234	-0.618146652551263	0.03915782005583961	0.6314552875189695	-0.4338019748512506	1	0.4158160658186353	-1.0529590773043123	0.14830251906629546	0.8124198364088205	-0.05364965730225635	1	0.5286820236777923	-0.7114118041773141	0.39239530582756166	0.3713801957323973	-1.2062408181649338	0.12014225823333702	0.3905177164837721	-1.1163015094344935	0.6747519067265677
ENSMUSG00000037217	Syn1	1.4265176110984654	0.9692542379412041	2.5347443902003864e-08	0.7516361474590544	-0.5656617343940922	0.07014298683289596	0.8672229636114357	-0.27913731223199423	1	0.44875199182407177	-1.2581570710771206	0.06144892388136248	0.6253042722652146	-0.8006243287265613	0.06451002496539929	1.2168190813066613	0.24496372676694114	1	0.35153545244898676	-1.6009419310053175	0.024236351945235015	0.24247832069253822	-2.1152331290327218	0.1021606813775361
ENSMUSG00000052889	Prkcb	1.3121270479443432	0.9118129185061021	1.9555012029108008e-07	0.4425313412554787	-1.3173588394514804	1.763661398683445e-07	0.8553431969866215	-0.19664465374481038	1	0.3869971305638784	-1.3756939609993362	0.03528570722323493	1.6602542004945384	0.8938125045388636	0.0043565813781477735	0.4960823278477943	-1.0287746953320966	0.06544062225670852	0.24097188272712802	-2.050028121612571	0.002796970159921181	0.26289754769822565	-1.9004546953969714	0.17331345551197674
ENSMUSG00000027438	Napb	1.4509861807571012	0.8999168020898599	2.746754326062358e-07	0.9653965754901241	-0.19794560356874102	0.7773762738589023	0.9357600787545944	-0.21809723748472018	1	0.4250792950076643	-1.3907772420929334	0.0321580717715861	0.5803753938691509	-0.9697860569280234	0.01479786605305901	1.090672432225365	0.016202196347291725	1	0.26932151598914306	-2.040187365585538	0.002841933352687748	0.22461149706256173	-2.2769350716105516	0.06620339711791814
ENSMUSG00000031517	Gpm6a	3.608624653255603	0.8901944557958403	3.204482853298814e-07	2.0845116382379616	-0.4467730679992432	0.2065680876553737	2.5139413834510638	-0.10536398062161756	1	1.5078478624363878	-0.8717327476744531	0.21573845610983264	2.2612440209218834	-0.27821733100143176	0.8516538214278477	1.836921991116404	-0.5895435453472391	0.5235505527482703	0.6066821518071223	-2.1923998159657954	0.0011290789671249636	1.4803939579123386	-0.8778498956557687	0.8832790229126475
ENSMUSG00000028488	Sh3gl2	1.0448079244237474	0.8944059917409805	3.5678249391269413e-07	0.62682674279592	-0.3796696966224177	0.34466325457184693	0.6360244285285135	-0.30745324802959323	1	0.306715810925627	-1.3886624572091786	0.03332367905061063	0.36947395292762886	-1.1589247249274979	0.003530574289621266	1.007755814570805	0.4086152826496358	0.7345931260405764	0.3132634475452664	-1.342973684464599	0.07258692813370246	0.16590621942121037	-2.236533604510316	0.0763714483803654
ENSMUSG00000033981	Gria2	1.2200028831795795	0.8927608175156956	3.7298479756768517e-07	0.637667648768887	-0.6140050081603599	0.04119518272644675	0.7922890510549154	-0.21026824876791578	1	0.41066982738028585	-1.1885733540054875	0.08426824976326337	1.13326488566071	0.3592011060762893	0.5977700121126986	0.4847433032112733	-0.9619386930596551	0.10178797504398128	0.1842726162030979	-2.339541062372207	0.0005864097536539657	0.23992591731682728	-1.9337853464060868	0.16031292685900647
ENSMUSG00000026825	Dnm1	4.311973688093088	0.8781607720492641	4.61289250373993e-07	2.6868768496076996	-0.322630444685597	0.4718422524731592	2.7771239056007935	-0.2301991071342946	1	1.542842283817164	-1.1068555184415583	0.08006214695214457	1.9351132212704567	-0.8034594070629022	0.059994278711735134	3.1253186654411045	-0.050664393144183695	1	1.3621998782398237	-1.277933872257975	0.0536559270804653	0.9494940557644654	-1.786922899494675	0.20568816116588287
