## Supplementary Data 2 for "Single cell spatial analysis identifies regulators of brain tumor initiating cells"

### Sheet: Sheet1
	Patient	IDH	EGFR	PTEN	MGMT	New or Recurrence	Gender	Age (year)
	101220	Wild type	No amplification	Mutant	Unmethylated	New	Male	60
	110907	Wild type	No amplification	Mutant	Unknown	Anaplastic oligodendroglioma	Female	56
	101711	Wild type	No amplification	Mutant	Methylated	New	Male	65
	110801	Unknown	No amplification	Mutant	Unknown	New	Male	64
